# A cytosolic function of DNMT1 controls neuronal morphogenesis via microtubule regulation

**DOI:** 10.1101/2025.10.19.683279

**Authors:** Georg Pitschelatow, Junko Kurisu, Takumi Kawaue, Ke Zuo, Song Xie, Christoph Weber-Hamacher, Cathrin Bayer-Kaufmann, Jian Du, Philip Wolff, Shiori Nagayama, Claudia Palacios-Sanchez, Aylin Rogowski, Jana Egner-Walter, Paolo Ruggerone, Marc Spehr, Paolo Carloni, Mineko Kengaku, Geraldine Zimmer-Bensch

## Abstract

Proteins traditionally confined to a single cellular compartment are increasingly recognized to exert non-canonical functions in alternative domains. The DNA methyltransferase 1 (DNMT1), classically defined as the maintenance methyltransferase that preserves DNA methylation patterns during replication, exemplifies this versatility. Beyond its canonical role, DNMT1 is highly expressed in the developing and adult brain, where it contributes to transcriptional regulation in postmitotic neurons. Notably, cytoplasmic DNMT1 localization has been observed in neural cells, and emerging evidence links DNMT1 to mitochondrial function with implications for neurodegenerative disease, whereby the underlying functional mechanisms remain to be fully elucidated.

Here, we identify a previously unrecognized cytosolic function of DNMT1 in developing cortical excitatory neurons. Through genetic perturbation, proteomics, and high-resolution imaging, we show that DNMT1 regulates dendritic and axonal branching independently of its catalytic activity and nuclear localization. Instead, DNMT1 operates as a cytosolic scaffold interacting with the polarity regulator DOCK7 to modulate Rac1–STMN1 signaling, microtubule dynamics, and organelle trafficking. These findings expand the conceptual framework of DNMT1 from a genome guardian to a dual-compartment regulator that coordinates cytoskeletal remodeling and mitochondrial positioning. Beyond advancing our understanding of neuronal morphogenesis, this work provides mechanistic insight into how DNMT1 mutations may lead to neurodegenerative diseases.
