## Supplementary Data Table 2 for "A cytosolic function of DNMT1 controls neuronal morphogenesis via microtubule regulation"

### Sheet: Tabelle1
N2a cells
p-value	ratio	protein ID	protein name	gene name
1.14293e-09	166.147	Q3U2A8	Valine--tRNA ligase, mitochondrial	Vars2
1.98431e-08	89.8938	Q9ER72	Cysteine--tRNA ligase, cytoplasmic	Cars
7.86756e-08	144.649	P13864	DNA (cytosine-5)-methyltransferase 1	Dnmt1
1.84867e-07	53.9313	Q8BUV3	Gephyrin;Molybdopterin adenylyltransferase;Molybdopterin molybdenumtransferase	Gphn
2.46178e-07	4.95165	Q9R0E1	Procollagen-lysine,2-oxoglutarate 5-dioxygenase 3	Plod3
6.4328e-07	33.5639	Q8R1A4	Dedicator of cytokinesis protein 7	Dock7
1.58431e-06	5.59702	Q8K297	Procollagen galactosyltransferase 1	Colgalt1
1.90735e-06	56.732	Q60949	TBC1 domain family member 1	Tbc1d1
3.21388e-06	24.6127	Q05915	GTP cyclohydrolase 1	Gch1
5.81862e-06	30.3287	Q6A4J8	Ubiquitin carboxyl-terminal hydrolase 7	Usp7
6.21642e-06	2.42382	P09405	Nucleolin	Ncl
6.31321e-06	57.1808	Q02105	Complement C1q subcomponent subunit C	C1qc
2.05187e-05	6.52994	Q9QWT9	Kinesin-like protein KIFC1	Kifc1
2.33529e-05	0.599142	P35700	Peroxiredoxin-1	Prdx1
2.4134e-05	1.66442	Q6ZWN5	40S ribosomal protein S9	Rps9
3.46338e-05	5.75629	Q9WTM5	RuvB-like 2	Ruvbl2
4.47713e-05	0.595871	Q8BGQ7	Alanine--tRNA ligase, cytoplasmic	Aars
4.54957e-05	2.96189	P24788	Cyclin-dependent kinase 11B	Cdk11b
5.64456e-05	6.61174	Q8CFD4	Sorting nexin-8	Snx8
6.38249e-05	55.1489	Q9CYZ2	Tumor protein D54	Tpd52l2
6.99778e-05	3.5256	Q91YM4	Protein TBRG4	Tbrg4
7.59591e-05	2.00672	P97427	Dihydropyrimidinase-related protein 1	Crmp1
0.000114948	0.415915	P11438	Lysosome-associated membrane glycoprotein 1	Lamp1
0.000160424	8.49975	P60122	RuvB-like 1	Ruvbl1
0.000177052	8.33268	Q3UMG5	Leucine-rich repeat and calponin homology domain-containing protein 2	Lrch2
0.000185631	13.2283	Q8BVU0	Leucine-rich repeat and calponin homology domain-containing protein 3	Lrch3
0.00019454	3.82413	O35144	Telomeric repeat-binding factor 2	Terf2
0.000207783	1.75355	Q3TKR3;Q66X19;Q8BU40	NACHT, LRR and PYD domains-containing protein 4C	Nlrp4c
0.00020987	1.64979	Q9WUA2	Phenylalanine--tRNA ligase beta subunit	Farsb
0.000217055	0.80727	P60335	Poly(rC)-binding protein 1	Pcbp1
0.000255335	8.54529	Q3UFY8	Mitochondrial ribonuclease P protein 1	Trmt10c
0.000261656	0.710321	Q68FL6	Methionine--tRNA ligase, cytoplasmic	Mars
0.000262494	0.64591	Q99P72	Reticulon-4	Rtn4
0.000272615	3.95427	Q810D6	Glutamate-rich WD repeat-containing protein 1	Grwd1
0.000280479	1.73361	P62702	40S ribosomal protein S4, X isoform	Rps4x
0.000294232	1.56071	Q9ESZ8	General transcription factor II-I	Gtf2i
0.000295808	0.415849	Q8R480	Nuclear pore complex protein Nup85	Nup85
0.000323653	4.96736	Q9CRB2	H/ACA ribonucleoprotein complex subunit 2	Nhp2
0.000325499	1.29901	Q9JME5	AP-3 complex subunit beta-2	Ap3b2
0.000434841	1.98863	P62301	40S ribosomal protein S13	Rps13
0.000500012	0.411399	Q01853	Transitional endoplasmic reticulum ATPase	Vcp
0.000502794	0.524397	Q9CZD3	Glycine--tRNA ligase	Gars
0.00055838	22.805	Q6KCD5	Nipped-B-like protein	Nipbl
0.000564794	4.61961	Q9JK30	Origin recognition complex subunit 3	Orc3
0.000623103	2.39315	P99027	60S acidic ribosomal protein P2	Rplp2
0.000662857	3.81716	Q91XU3	Phosphatidylinositol 5-phosphate 4-kinase type-2 gamma	Pip4k2c
0.000690494	5.28352	P42669	Transcriptional activator protein Pur-alpha	Pura
0.000767786	7.75249	Q9JKB3	Y-box-binding protein 3	Ybx3
0.000806975	0.532927	P52480;P53657	Pyruvate kinase PKM	Pkm
0.000843801	4.07678	P22437	Prostaglandin G/H synthase 1	Ptgs1
0.00087577	8.33603	Q9QYI3	DnaJ homolog subfamily C member 7	Dnajc7
0.000969951	3.35534	Q8K2Z2	Pre-mRNA-processing factor 39	Prpf39
0.00104513	1.47412	P49312	Heterogeneous nuclear ribonucleoprotein A1;Heterogeneous nuclear ribonucleoprotein A1, N-terminally processed	Hnrnpa1
0.00105665	0.591233	P68134	Actin, alpha skeletal muscle	Acta1
0.00106699	1.35051	P62245	40S ribosomal protein S15a	Rps15a
0.00108788	2.16676	Q99KV1	DnaJ homolog subfamily B member 11	Dnajb11
0.00109815	7.28198	Q8BK63	Casein kinase I isoform alpha	Csnk1a1
0.00114739	4.63519	Q6P9Q6	FK506-binding protein 15	Fkbp15
0.0011656	0.553677	P07901	Heat shock protein HSP 90-alpha	Hsp90aa1
0.00119542	0.52084	P13595	Neural cell adhesion molecule 1	Ncam1
0.00134797	5.00958	Q6P9L6	Kinesin-like protein KIF15	Kif15
0.00142817	0.187154	Q8K2P7	Sodium-coupled neutral amino acid transporter 1	Slc38a1
0.0014477	1.3564	P53026	60S ribosomal protein L10a	Rpl10a
0.00146127	0.369514	P48193	Protein 4.1	Epb41
0.00147897	1.68914	Q6PR54	Telomere-associated protein RIF1	Rif1
0.00152202	1.48536	Q8VDJ3	Vigilin	Hdlbp
0.00162274	4.16562	B2RR83	Probable ATP-dependent RNA helicase YTHDC2	Ythdc2
0.00166215	0.670322	Q9R0P9	Ubiquitin carboxyl-terminal hydrolase isozyme L1	Uchl1
0.00169192	2.02935	P61255	60S ribosomal protein L26	Rpl26
0.00182306	1.85446	P28352	DNA-(apurinic or apyrimidinic site) lyase;DNA-(apurinic or apyrimidinic site) lyase, mitochondrial	Apex1
0.00187396	1.53358	Q9JHP7	KDEL motif-containing protein 1	Kdelc1
0.00195214	0.489639	P08113	Endoplasmin	Hsp90b1
0.00199232	0.187069	O35874	Neutral amino acid transporter A	Slc1a4
0.00204663	2.8791	Q8VDM6	Heterogeneous nuclear ribonucleoprotein U-like protein 1	Hnrnpul1
0.00207024	4.39798	A2A6Q5	Cell division cycle protein 27 homolog	Cdc27
0.00211184	2.50804	Q8R3K3	Pentatricopeptide repeat-containing protein 2, mitochondrial	Ptcd2
0.00211364	1.77464	P14869	60S acidic ribosomal protein P0	Rplp0
0.00216362	0.781896	Q6NZL0	Protein SOGA3	Soga3
0.00225315	0.579315	P27601	Guanine nucleotide-binding protein subunit alpha-13	Gna13
0.00242521	0.597124	Q99KI0	Aconitate hydratase, mitochondrial	Aco2
0.00247634	1.75939	Q6ZWV3;P86048	60S ribosomal protein L10	Rpl10
0.00261867	1.81485	Q8VHK9	ATP-dependent RNA helicase DHX36	Dhx36
0.00284066	1.55421	Q78PY7	Staphylococcal nuclease domain-containing protein 1	Snd1
0.00288443	1.46429	Q91WQ3	Tyrosine--tRNA ligase, cytoplasmic;Tyrosine--tRNA ligase, cytoplasmic, N-terminally processed	Yars
0.00292698	0.596361	Q8VDM4	26S proteasome non-ATPase regulatory subunit 2	Psmd2
0.00297941	1.81535	Q8VDP4	Cell cycle and apoptosis regulator protein 2	Ccar2
0.00298456	0.545157	Q61024	Asparagine synthetase [glutamine-hydrolyzing]	Asns
0.00307121	1.4775	Q9JHI7	Exosome complex component RRP45	Exosc9
0.0030817	1.64817	P97376	Protein FRG1	Frg1
0.00315515	1.99529	Q9CZX8	40S ribosomal protein S19	Rps19
0.00316395	0.654876	O35609	Secretory carrier-associated membrane protein 3	Scamp3
0.00323519	0.770036	Q91W86	Vacuolar protein sorting-associated protein 11 homolog	Vps11
0.00325319	0.626643	P07742	Ribonucleoside-diphosphate reductase large subunit	Rrm1
0.00325829	1.67252	P35980	60S ribosomal protein L18	Rpl18
0.00330043	1.75656	Q8VEK3	Heterogeneous nuclear ribonucleoprotein U	Hnrnpu
0.00334565	2.7293	Q9CR02	Translation machinery-associated protein 16	Tma16
0.00346681	2.08629	Q8BMA6	Signal recognition particle subunit SRP68	Srp68
0.00346913	1.74165	P25444	40S ribosomal protein S2	Rps2
0.00359335	2.74041	Q6P5B0	RRP12-like protein	Rrp12
0.00370655	1.50293	Q9D0I8	mRNA turnover protein 4 homolog	Mrto4
0.00379359	0.677309	P62196	26S protease regulatory subunit 8	Psmc5
0.00379909	0.724769	O08599	Syntaxin-binding protein 1	Stxbp1
0.00383195	1.83647	Q91YU8	Suppressor of SWI4 1 homolog	Ppan
0.00398263	4.12713	Q9R0E2	Procollagen-lysine,2-oxoglutarate 5-dioxygenase 1	Plod1
0.00404595	0.497463	Q9CWJ9	Bifunctional purine biosynthesis protein PURH;Phosphoribosylaminoimidazolecarboxamide formyltransferase;IMP cyclohydrolase	Atic
0.0042602	2.00244	Q9CY58	Plasminogen activator inhibitor 1 RNA-binding protein	Serbp1
0.00426864	0.579716	P83940	Transcription elongation factor B polypeptide 1	Tceb1
0.00426874	1.68324	A2RSY6	TRMT1-like protein	Trmt1l
0.0043449	2.42481	P62960;Q9Z2C8	Nuclease-sensitive element-binding protein 1	Ybx1
0.00436425	0.498173	P10852	4F2 cell-surface antigen heavy chain	Slc3a2
0.00437009	0.654683	P70336	Rho-associated protein kinase 2	Rock2
0.0046014	0.718817	Q8BTM8	Filamin-A	Flna
0.00467735	0.534235	O08688	Calpain-5	Capn5
0.00472378	2.43927	Q7TPH6	E3 ubiquitin-protein ligase MYCBP2	Mycbp2
0.00484395	1.85505	P50580	Proliferation-associated protein 2G4	Pa2g4
0.00484563	0.545302	O08528	Hexokinase-2	Hk2
0.00485736	0.620509	P14824	Annexin A6	Anxa6
0.0049075	1.46616	P62754	40S ribosomal protein S6	Rps6
0.0050291	0.674476	P11499	Heat shock protein HSP 90-beta	Hsp90ab1
0.00520703	4.98333	Q9Z130	Heterogeneous nuclear ribonucleoprotein D-like	Hnrnpdl
0.00521123	0.274168	P21995	Embigin	Emb
0.00538257	1.4118	P11983	T-complex protein 1 subunit alpha	Tcp1
0.00542151	0.307933	O08795	Glucosidase 2 subunit beta	Prkcsh
0.00554192	2.35677	Q8BUK6	Protein Hook homolog 3	Hook3
0.00558239	2.13356	Q8BVE8	Histone-lysine N-methyltransferase NSD2	Whsc1
0.00577457	1.78815	Q9CXY6	Interleukin enhancer-binding factor 2	Ilf2
0.00591807	1.53781	Q9CXW4	60S ribosomal protein L11	Rpl11
0.00594812	2.96458	Q8K3Y3	Protein lin-28 homolog A	Lin28a
0.00608625	1.98256	Q6P5D3	Putative ATP-dependent RNA helicase DHX57	Dhx57
0.00615701	0.74273	P16858;Q64467	Glyceraldehyde-3-phosphate dehydrogenase	Gapdh
0.00627581	1.82791	P58281	Dynamin-like 120 kDa protein, mitochondrial;Dynamin-like 120 kDa protein, form S1	Opa1
0.00630376	2.56491	O08553	Dihydropyrimidinase-related protein 2	Dpysl2
0.00633097	5.8856	Q8CHP5	Partner of Y14 and mago	Wibg
0.00648396	1.30531	P29341	Polyadenylate-binding protein 1	Pabpc1
0.0069621	0.72159	Q3TXS7	26S proteasome non-ATPase regulatory subunit 1	Psmd1
0.00697188	1.79634	Q9CPR4	60S ribosomal protein L17	Rpl17
0.00697606	0.573287	Q3TUH1	Phosphatidate cytidylyltransferase, mitochondrial	Tamm41
0.0070215	0.439325	Q61072	Disintegrin and metalloproteinase domain-containing protein 9	Adam9
0.00702263	1.3123	Q9CPS7	RNA-binding protein PNO1	Pno1
0.00706383	0.630671	P19096	Fatty acid synthase;[Acyl-carrier-protein] S-acetyltransferase;[Acyl-carrier-protein] S-malonyltransferase;3-oxoacyl-[acyl-carrier-protein] synthase;3-oxoacyl-[acyl-carrier-protein] reductase;3-hydroxyacyl-[acyl-carrier-protein] dehydratase;Enoyl-[acyl-carrier-protein] reductase;Oleoyl-[acyl-carrier-protein] hydrolase	Fasn
0.00707538	0.494283	Q8BMF4	Dihydrolipoyllysine-residue acetyltransferase component of pyruvate dehydrogenase complex, mitochondrial	Dlat
0.00708239	5.69774	Q5SFM8	RNA-binding protein 27	Rbm27
0.00712771	0.602518	Q9WV92	Band 4.1-like protein 3;Band 4.1-like protein 3, N-terminally processed	Epb41l3
0.00740304	2.0713	Q60668	Heterogeneous nuclear ribonucleoprotein D0	Hnrnpd
0.00754223	0.750725	P14685	26S proteasome non-ATPase regulatory subunit 3	Psmd3
0.00783195	0.576347	P09055	Integrin beta-1	Itgb1
0.00785181	1.28971	Q91VR5	ATP-dependent RNA helicase DDX1	Ddx1
0.00794292	2.39335	Q8BUI3	Leucine-rich repeat and WD repeat-containing protein 1	LRWD1
0.00834949	13.4683	Q91YT7;Q8BYK6	YTH domain-containing family protein 2;YTH domain-containing family protein 3	Ythdf2;Ythdf3
0.00840253	1.98275	Q62376	U1 small nuclear ribonucleoprotein 70 kDa	Snrnp70
0.0084035	0.706376	Q9QUM9	Proteasome subunit alpha type-6	Psma6
0.00843995	1.31445	Q9Z321;O70157	DNA topoisomerase 3-beta-1	Top3b
0.00849063	1.57713	P54823	Probable ATP-dependent RNA helicase DDX6	Ddx6
0.00869581	1.6216	P80314	T-complex protein 1 subunit beta	Cct2
0.00893861	2.19079	Q9Z0U1;Q9QXY1	Tight junction protein ZO-2	Tjp2
0.00920216	1.89809	Q501J6	Probable ATP-dependent RNA helicase DDX17	Ddx17
0.00928603	0.616925	P62492;P46638;Q9WTL2	Ras-related protein Rab-11A;Ras-related protein Rab-11B	Rab11a;Rab11b
0.00933233	0.541408	Q91V41	Ras-related protein Rab-14	Rab14
0.00974586	1.53421	Q9CWL8	Beta-catenin-like protein 1	Ctnnbl1
0.00990216	0.475745	Q62351	Transferrin receptor protein 1	Tfrc
0.00994283	3.51002	Q8CBW3	Abl interactor 1	Abi1
0.0101263	1.72516	Q6NZJ6	Eukaryotic translation initiation factor 4 gamma 1	Eif4g1
0.0101562	1.64771	Q9D883;Q8BGJ9	Splicing factor U2AF 35 kDa subunit;Splicing factor U2AF 26 kDa subunit	U2af1;U2af1l4
0.010196	0.532256	P14733	Lamin-B1	Lmnb1
0.0102174	2.11626	P32067	Lupus La protein homolog	Ssb
0.0104196	0.565996	Q9QUI0	Transforming protein RhoA	Rhoa
0.0104261	4.50445	O88796	Ribonuclease P protein subunit p30	Rpp30
0.010693	1.74837	Q5SW19	Clustered mitochondria protein homolog	Cluh
0.0109192	1.96009	P35979	60S ribosomal protein L12	Rpl12
0.0109658	1.84925	P62852	40S ribosomal protein S25	Rps25
0.0111702	0.547352	P18572	Basigin	Bsg
0.0112881	1.71331	Q9DBE9	pre-rRNA processing protein FTSJ3	Ftsj3
0.0116099	0.653212	Q6R0H7;P63094;Q8CGK7	Guanine nucleotide-binding protein G(s) subunit alpha isoforms XLas;Guanine nucleotide-binding protein G(s) subunit alpha isoforms short	Gnas
0.0117831	0.554956	P05202	Aspartate aminotransferase, mitochondrial	Got2
0.0120199	0.599433	Q8BGS1;Q9JMC8	Band 4.1-like protein 5	Epb41l5
0.0120581	0.494273	Q80X80	C2 domain-containing protein 2-like	C2cd2l
0.0121874	0.633841	Q61699	Heat shock protein 105 kDa	Hsph1
0.0122231	1.79967	P62911;P17932	60S ribosomal protein L32	Rpl32
0.0122343	0.745559	Q9QUJ7	Long-chain-fatty-acid--CoA ligase 4	Acsl4
0.0123441	1.64638	P62281	40S ribosomal protein S11	Rps11
0.0123526	0.55856	Q8VEH3	ADP-ribosylation factor-like protein 8A	Arl8a
0.0124277	0.590676	Q61553	Fascin	Fscn1
0.0124968	1.42723	P24369	Peptidyl-prolyl cis-trans isomerase B	Ppib
0.0125719	0.650471	P21278;P21279;P30677	Guanine nucleotide-binding protein subunit alpha-11;Guanine nucleotide-binding protein G(q) subunit alpha	Gna11;Gnaq
0.0126482	5.99384	Q9D0D4	Probable dimethyladenosine transferase	Dimt1
0.013338	1.60312	Q8VDG3	Poly(A)-specific ribonuclease PARN	Parn
0.0134076	0.535456	Q5SW75	Protein phosphatase Slingshot homolog 2	Ssh2
0.0135659	0.528594	P26645	Myristoylated alanine-rich C-kinase substrate	Marcks
0.0136694	1.60504	Q99L45	Eukaryotic translation initiation factor 2 subunit 2	Eif2s2
0.0136713	1.23438	Q61510	E3 ubiquitin/ISG15 ligase TRIM25	Trim25
0.0138864	1.38006	Q921F4	Heterogeneous nuclear ribonucleoprotein L-like	Hnrnpll
0.0139614	6.96426	P62631	Elongation factor 1-alpha 2	Eef1a2
0.0139904	0.714453	P32921	Tryptophan--tRNA ligase, cytoplasmic;T1-TrpRS;T2-TrpRS	Wars
0.0147245	2.30006	Q9JLI8	Squamous cell carcinoma antigen recognized by T-cells 3	Sart3
0.0148802	0.616257	Q61753	D-3-phosphoglycerate dehydrogenase	Phgdh
0.0150761	0.605086	Q9D5V5	Cullin-5	Cul5
0.0153278	2.61801	P62900	60S ribosomal protein L31	Rpl31
0.0155132	0.519441	P62874;Q61011	Guanine nucleotide-binding protein G(I)/G(S)/G(T) subunit beta-1	Gnb1
0.0157018	1.71808	Q9D8E6	60S ribosomal protein L4	Rpl4
0.015708	2.67524	Q05CL8	La-related protein 7	Larp7
0.016138	5.48416	P08122	Collagen alpha-2(IV) chain;Canstatin	Col4a2
0.0164422	1.54308	Q920B9	FACT complex subunit SPT16	Supt16h
0.016512	1.67048	Q7TMK9	Heterogeneous nuclear ribonucleoprotein Q	Syncrip
0.0165196	2.44232	Q8VE22	28S ribosomal protein S23, mitochondrial	Mrps23
0.0165558	0.722683	Q9D0I9	Arginine--tRNA ligase, cytoplasmic	Rars
0.0165596	1.8435	O88622	Poly(ADP-ribose) glycohydrolase	Parg
0.0165978	0.239883	Q68FH0	Plakophilin-4	Pkp4
0.0167298	2.11303	P23249	Putative helicase MOV-10	Mov10
0.016857	3.89488	Q9D0G0	28S ribosomal protein S30, mitochondrial	Mrps30
0.0169457	2.02963	P39749	Flap endonuclease 1	Fen1
0.0170703	0.70155	P50516	V-type proton ATPase catalytic subunit A	Atp6v1a
0.0170986	1.50903	Q8BP67	60S ribosomal protein L24	Rpl24
0.0173456	0.617434	Q61792	LIM and SH3 domain protein 1	Lasp1
0.0173932	4.5041	P26369	Splicing factor U2AF 65 kDa subunit	U2af2
0.0176889	0.613334	P21619	Lamin-B2	Lmnb2
0.0176889	1.43518	O35134	DNA-directed RNA polymerase I subunit RPA1	Polr1a
0.0177358	1.71041	P56959	RNA-binding protein FUS	Fus
0.0178102	1.30543	P62918	60S ribosomal protein L8	Rpl8
0.0179263	3.14241	P63325	40S ribosomal protein S10	Rps10
0.0179887	2.35737	O70551	SRSF protein kinase 1	Srpk1
0.0180597	0.58403	O70318;Q9Z2H5	Band 4.1-like protein 2	Epb41l2
0.0184162	1.47388	Q8BG05	Heterogeneous nuclear ribonucleoprotein A3	Hnrnpa3
0.018491	0.522549	P51912	Neutral amino acid transporter B(0)	Slc1a5
0.0190889	0.617868	P46061	Ran GTPase-activating protein 1	Rangap1
0.0191858	1.42871	Q9R0B9	Procollagen-lysine,2-oxoglutarate 5-dioxygenase 2	Plod2
0.0192872	1.57897	P97351	40S ribosomal protein S3a	Rps3a
0.0197415	0.758278	Q9WUN2	Serine/threonine-protein kinase TBK1	Tbk1
0.0199968	0.534686	Q8VDP3	Protein-methionine sulfoxide oxidase MICAL1	Mical1
0.0201224	1.45863	Q3U186	Probable arginine--tRNA ligase, mitochondrial	Rars2
0.020166	0.66288	Q61739	Integrin alpha-6;Integrin alpha-6 heavy chain;Integrin alpha-6 light chain	Itga6
0.0205225	0.655872	P51150	Ras-related protein Rab-7a	Rab7a
0.0206419	1.63344	Q6PGH1	Protein BUD31 homolog	Bud31
0.021031	1.90459	Q91XI1	tRNA-dihydrouridine(47) synthase [NAD(P)(+)]-like	Dus3l
0.0213359	1.38816	P80318	T-complex protein 1 subunit gamma	Cct3
0.0214097	1.7452	P25976	Nucleolar transcription factor 1	Ubtf
0.0215591	0.597133	Q8K2B3	Succinate dehydrogenase [ubiquinone] flavoprotein subunit, mitochondrial	Sdha
0.0220009	0.76966	P62827;Q61820	GTP-binding nuclear protein Ran;GTP-binding nuclear protein Ran, testis-specific isoform	Ran;Rasl2-9
0.0220526	0.718108	P48722	Heat shock 70 kDa protein 4L	Hspa4l
0.022075	0.737689	Q8VHX6	Filamin-C	Flnc
0.0221167	0.541396	P46062	Signal-induced proliferation-associated protein 1	Sipa1
0.0226324	0.673533	P58252	Elongation factor 2	Eef2
0.0231675	0.527493	Q5NCX5	Neuralized-like protein 4	Neurl4
0.0233781	2.48651	Q91WK2	Eukaryotic translation initiation factor 3 subunit H	Eif3h
0.0234175	1.82451	Q99PU8	Putative ATP-dependent RNA helicase DHX30	Dhx30
0.0236254	0.656864	Q80TE4	Signal-induced proliferation-associated 1-like protein 2	Sipa1l2
0.0236995	0.55139	Q99JY9	Actin-related protein 3	Actr3
0.02391	1.42953	Q6PDM2	Serine/arginine-rich splicing factor 1	Srsf1
0.0240752	0.759746	P14206	40S ribosomal protein SA	Rpsa
0.0241346	0.383748	Q9Z1Z0	General vesicular transport factor p115	Uso1
0.0246559	0.650059	Q8C0T5	Signal-induced proliferation-associated 1-like protein 1	Sipa1l1
0.0249287	0.610063	Q5FWI3;Q8BI06	Transmembrane protein 2	Tmem2
0.0255347	0.609368	P08249	Malate dehydrogenase, mitochondrial	Mdh2
0.0256833	0.837477	Q61749	Translation initiation factor eIF-2B subunit delta	Eif2b4
0.02594	1.4678	P14131	40S ribosomal protein S16	Rps16
0.0260303	0.593378	P46460	Vesicle-fusing ATPase	Nsf
0.0261078	0.504694	P35951	Low-density lipoprotein receptor	Ldlr
0.026118	0.70506	Q8CGC7	Bifunctional glutamate/proline--tRNA ligase;Glutamate--tRNA ligase;Proline--tRNA ligase	Eprs
0.026177	2.38251	Q3TIX9	U4/U6.U5 tri-snRNP-associated protein 2	Usp39
0.0262078	0.677813	Q8BI84	Melanoma inhibitory activity protein 3	Mia3
0.0262144	1.37852	Q9CZN7;P50431	Serine hydroxymethyltransferase	Shmt2
0.0267128	0.418976	Q2KN98	Cytospin-A	Specc1l
0.0271788	0.582918	P60710	Actin, cytoplasmic 1;Actin, cytoplasmic 1, N-terminally processed	Actb
0.0273464	1.62417	Q8BWZ3	N-alpha-acetyltransferase 25, NatB auxiliary subunit	Naa25
0.027371	2.35662	Q7TPQ3	E3 ubiquitin-protein ligase SHPRH	Shprh
0.0274303	0.752601	P47856;Q9Z2Z9	Glutamine--fructose-6-phosphate aminotransferase [isomerizing] 1	Gfpt1
0.0274815	0.616527	P08752	Guanine nucleotide-binding protein G(i) subunit alpha-2	Gnai2
0.0276497	0.783532	P70168	Importin subunit beta-1	Kpnb1
0.0277102	0.730254	Q3U0M1	Trafficking protein particle complex subunit 9	Trappc9
0.027723	3.77124	A2APB8	Targeting protein for Xklp2	Tpx2
0.0280705	0.578137	P46660;P08553;P08551	Alpha-internexin	Ina
0.0285312	0.751571	Q8QZT1	Acetyl-CoA acetyltransferase, mitochondrial	Acat1
0.0285319	1.61719	P62242	40S ribosomal protein S8	Rps8
0.0285752	0.556137	Q60598	Src substrate cortactin	Cttn
0.0287442	1.40273	Q505F5	Leucine-rich repeat-containing protein 47	Lrrc47
0.0293704	2.07339	O70310	Glycylpeptide N-tetradecanoyltransferase 1	Nmt1
0.0294537	0.58051	P63001;P60764;Q05144	Ras-related C3 botulinum toxin substrate 1;Ras-related C3 botulinum toxin substrate 3;Ras-related C3 botulinum toxin substrate 2	Rac1;Rac3;Rac2
0.0296197	1.38489	P42932	T-complex protein 1 subunit theta	Cct8
0.0297797	3.26079	O35130	Ribosomal RNA small subunit methyltransferase NEP1	Emg1
0.0303907	0.489374	Q8BFZ3	Beta-actin-like protein 2	Actbl2
0.0305302	1.4865	Q6ZWX6	Eukaryotic translation initiation factor 2 subunit 1	Eif2s1
0.0307999	0.662127	Q5SNZ0	Girdin	Ccdc88a
0.0317176	1.19685	Q3UYV9	Nuclear cap-binding protein subunit 1	Ncbp1
0.031842	1.51335	P12970	60S ribosomal protein L7a	Rpl7a
0.0323482	1.49966	P62908	40S ribosomal protein S3	Rps3
0.032499	1.59842	Q7TPV4	Myb-binding protein 1A	Mybbp1a
0.0327522	1.3135	P17225	Polypyrimidine tract-binding protein 1	Ptbp1
0.0332223	3.48522	O54941	SWI/SNF-related matrix-associated actin-dependent regulator of chromatin subfamily E member 1	Smarce1
0.0334426	2.20357	P53569	CCAAT/enhancer-binding protein zeta	Cebpz
0.033529	2.00491	Q8VDR9	Dedicator of cytokinesis protein 6	Dock6
0.0337217	1.50791	Q9Z1Z2	Serine-threonine kinase receptor-associated protein	Strap
0.03378	0.695183	Q91WJ8	Far upstream element-binding protein 1	Fubp1
0.0343661	0.570387	P06151;P00342;P16125	L-lactate dehydrogenase A chain	Ldha
0.0347112	1.55419	Q9CR57	60S ribosomal protein L14	Rpl14
0.0348706	0.577932	Q641P0	Actin-related protein 3B	Actr3b
0.0350042	1.29729	P61358	60S ribosomal protein L27	Rpl27
0.0353273	0.475306	P51863	V-type proton ATPase subunit d 1	Atp6v0d1
0.035855	1.45738	Q9CZU3	Superkiller viralicidic activity 2-like 2	Skiv2l2
0.0359724	2.65077	Q07417	Short-chain specific acyl-CoA dehydrogenase, mitochondrial	Acads
0.0361277	3.43093	P58660	Caspase recruitment domain-containing protein 10	Card10
0.0366589	7.57114	P10639	Thioredoxin	Txn
0.0366919	0.607436	Q80ZK9	WD and tetratricopeptide repeats protein 1	Wdtc1
0.0367985	0.546989	P63038	60 kDa heat shock protein, mitochondrial	Hspd1
0.0373852	3.68144	P62858	40S ribosomal protein S28	Rps28
0.0374464	2.16679	Q91W50	Cold shock domain-containing protein E1	Csde1
0.0379027	0.567471	Q7TPW1	Nexilin	Nexn
0.0379726	1.49722	Q9Z0N1;Q9Z0N2	Eukaryotic translation initiation factor 2 subunit 3, X-linked;Eukaryotic translation initiation factor 2 subunit 3, Y-linked	Eif2s3x;Eif2s3y
0.0380102	0.804462	Q8VDL4	ADP-dependent glucokinase	Adpgk
0.0380426	1.92836	Q91WC0	Histone-lysine N-methyltransferase setd3	Setd3
0.0386892	1.39008	O88532	Zinc finger RNA-binding protein	Zfr
0.0393179	0.851194	Q9JLV6	Bifunctional polynucleotide phosphatase/kinase;Polynucleotide 3-phosphatase;Polynucleotide 5-hydroxyl-kinase	Pnkp
0.0394203	0.822991	P38647	Stress-70 protein, mitochondrial	Hspa9
0.0398089	2.156	Q8BMK4	Cytoskeleton-associated protein 4	Ckap4
0.0402291	0.267776	Q91ZV0	Melanoma inhibitory activity protein 2	Mia2
0.0404753	2.21785	Q9ER88	28S ribosomal protein S29, mitochondrial	Dap3
0.0405892	0.451707	Q8C0P5;Q8BJF9	Coronin-2A	Coro2a
0.0409855	2.73127	Q9EQI8	39S ribosomal protein L46, mitochondrial	Mrpl46
0.0413676	0.371599	O88384	Vesicle transport through interaction with t-SNAREs homolog 1B	Vti1b
0.0417494	2.71724	Q8BMC4	Nucleolar protein 9	Nop9
0.0418418	2.80646	Q9CYG7	Mitochondrial import receptor subunit TOM34	Tomm34
0.0418659	0.637924	P17182;P17183;P21550	Alpha-enolase	Eno1
0.0419991	0.765436	Q8C2Q3	RNA-binding protein 14	Rbm14
0.0423633	1.37521	Q60865	Caprin-1	Caprin1
0.0425432	1.33596	Q9CSH3	Exosome complex exonuclease RRP44	Dis3
0.0426992	1.38417	Q9JIK5	Nucleolar RNA helicase 2	Ddx21
0.0428292	1.83381	Q80TP3	E3 ubiquitin-protein ligase UBR5	Ubr5
0.0431023	0.663878	Q9EQH3	Vacuolar protein sorting-associated protein 35	Vps35
0.0431251	0.359295	Q9WTX8	Mitotic spindle assembly checkpoint protein MAD1	Mad1l1
0.0432185	2.26745	Q63918	Serum deprivation-response protein	Sdpr
0.0433741	2.09472	Q99020	Heterogeneous nuclear ribonucleoprotein A/B	Hnrnpab
0.043422	2.40004	Q5DTM8	E3 ubiquitin-protein ligase BRE1A	Rnf20
0.0435351	1.4925	Q9WUK4	Replication factor C subunit 2	Rfc2
0.0447497	1.9966	Q8BKX6	Serine/threonine-protein kinase SMG1	Smg1
0.0447713	0.687083	P30416	Peptidyl-prolyl cis-trans isomerase FKBP4;Peptidyl-prolyl cis-trans isomerase FKBP4, N-terminally processed	Fkbp4
0.0454831	0.650158	P42208	Septin-2	Septin2
0.045923	1.17842	Q8VDF2	E3 ubiquitin-protein ligase UHRF1	Uhrf1
0.0469321	1.82362	P84099	60S ribosomal protein L19	Rpl19
0.0471998	11.0143	O89086	RNA-binding protein 3	Rbm3
0.0475215	1.75725	Q99MJ9	ATP-dependent RNA helicase DDX50	Ddx50
0.0483048	0.690829	A8Y5H7	SEC14-like protein 1	Sec14l1
0.0487192	2.02193	E9Q555	E3 ubiquitin-protein ligase RNF213	Rnf213
0.0488922	0.344396	Q61768;P33175	Kinesin-1 heavy chain	Kif5b
0.049049	1.60222	P35550	rRNA 2-O-methyltransferase fibrillarin	Fbl
0.0492618	0.555854	Q61879	Myosin-10	Myh10
0.049577	1.72878	Q80X82	Symplekin	Sympk
