## Supplementary Data Table 1 for "A cytosolic function of DNMT1 controls neuronal morphogenesis via microtubule regulation"

### Sheet: Tabelle1
mouse brain 3.5 months
p-value	ratio	protein ID	protein name	gene name
1.68838e-08	195.771	Q3TVA9	Coiled-coil domain-containing protein 136	Ccdc136
1.15664e-07	490.228	Q80U49	Centrosomal protein of 170 kDa protein B	Cep170b
2.83074e-07	31.8255	Q9CYZ2	Tumor protein D54	Tpd52l2
4.78388e-07	104.326	Q8R071	Inositol-trisphosphate 3-kinase A	Itpka
6.20555e-07	68.7973	Q9EPN1;Q9ESE1	Neurobeachin	Nbea
9.43648e-07	16.2286	Q02105	Complement C1q subcomponent subunit C	C1qc
9.95979e-07	112.973	P13864	DNA (cytosine-5)-methyltransferase 1	Dnmt1
6.30812e-06	18.1884	Q8BX10	Serine/threonine-protein phosphatase PGAM5, mitochondrial	Pgam5
7.39248e-06	4.1578	P97427	Dihydropyrimidinase-related protein 1	Crmp1
7.52731e-06	6.50667	O08553	Dihydropyrimidinase-related protein 2	Dpysl2
7.74515e-06	8.33568	Q9Z268	RasGAP-activating-like protein 1	Rasal1
1.82033e-05	9.49758	Q2M3X8;Q501J7	Phosphatase and actin regulator 1	Phactr1
2.41507e-05	13.8204	Q6P9K8	Caskin-1	Caskin1
3.09065e-05	60.6889	P58281	Dynamin-like 120 kDa protein, mitochondrial;Dynamin-like 120 kDa protein, form S1	Opa1
3.18992e-05	0.56844	Q8CBE3	WD repeat-containing protein 37	Wdr37
5.5063e-05	17.1439	Q04735;Q8K0D0;Q04899;P49615;P11440;Q80YP0;P30285;Q64261;P97377;Q99J95;Q3V3A1;O35495;Q14AX6;Q69ZA1	Cyclin-dependent kinase 16	Cdk16
6.95425e-05	17.6728	P12849	cAMP-dependent protein kinase type I-beta regulatory subunit	Prkar1b
0.000117595	9.82611	P33173;Q60575;O35071	Kinesin-like protein KIF1A	Kif1a
0.000372598	4.70094	O08908	Phosphatidylinositol 3-kinase regulatory subunit beta	Pik3r2
0.000496855	5.00216	Q8BUV3	Gephyrin;Molybdopterin adenylyltransferase;Molybdopterin molybdenumtransferase	Gphn
0.000792775	5.21248	Q8BGD9	Eukaryotic translation initiation factor 4B	Eif4b
0.000889754	2.80158	P39053	Dynamin-1	Dnm1
0.00119933	2.52421	Q62188	Dihydropyrimidinase-related protein 3	Dpysl3
0.0013078	1.82774	O35098	Dihydropyrimidinase-related protein 4	Dpysl4
0.00141716	5.9309	O70566	Protein diaphanous homolog 2	Diaph2
0.00154572	2.54818	P20357	Microtubule-associated protein 2	Map2
0.00199375	2.97905	Q4KMM3	Oxidation resistance protein 1	Oxr1
0.00207057	5.96487	P35486	Pyruvate dehydrogenase E1 component subunit alpha, somatic form, mitochondrial	Pdha1
0.00210994	4.37438	O55143;Q8R429;Q64518	Sarcoplasmic/endoplasmic reticulum calcium ATPase 2	Atp2a2
0.00247514	3.36177	P60469	Liprin-alpha-3	Ppfia3
0.00312514	0.274872	Q3UYC0;Q8BU27	Protein phosphatase 1H	Ppm1h
0.00622702	2.09175	Q8BYN5	FSD1-like protein	Fsd1l
0.00793652	2.32642	P26443	Glutamate dehydrogenase 1, mitochondrial	Glud1
0.0091791	2.51809	P27546	Microtubule-associated protein 4	Map4
0.0127897	3.36051	Q8R1A4	Dedicator of cytokinesis protein 7	Dock7
0.016744	1.77063	P16858;Q64467	Glyceraldehyde-3-phosphate dehydrogenase	Gapdh
0.0172429	0.613298	Q9D2G2	Dihydrolipoyllysine-residue succinyltransferase component of 2-oxoglutarate dehydrogenase complex, mitochondrial	Dlst
0.0185076	0.858377	P61922	4-aminobutyrate aminotransferase, mitochondrial	Abat
0.0196906	3.71366	Q8CHC4	Synaptojanin-1	Synj1
0.0199297	2.2617	Q9DBC7	cAMP-dependent protein kinase type I-alpha regulatory subunit;cAMP-dependent protein kinase type I-alpha regulatory subunit, N-terminally processed	Prkar1a
0.0212633	2.01939	Q61151	Serine/threonine-protein phosphatase 2A 56 kDa regulatory subunit epsilon isoform	Ppp2r5e
0.021716	0.511961	Q9EQP2	EH domain-containing protein 4	Ehd4
0.0235575	1.46919	P68373;P68369;P05214;Q9JJZ2	Tubulin alpha-1C chain;Tubulin alpha-1A chain;Tubulin alpha-3 chain	Tuba1c;Tuba1a;Tuba3a
0.0256974	0.701751	Q8BMF4	Dihydrolipoyllysine-residue acetyltransferase component of pyruvate dehydrogenase complex, mitochondrial	Dlat
0.0260046	1.24396	P60710;Q8BFZ3	Actin, cytoplasmic 1;Actin, cytoplasmic 1, N-terminally processed	Actb
0.0262198	1.89613	Q8C522	Endonuclease domain-containing 1 protein	Endod1
0.0277792	1.63743	Q76MZ3;Q7TNP2	Serine/threonine-protein phosphatase 2A 65 kDa regulatory subunit A alpha isoform	Ppp2r1a
0.0310506	9.44696	P15105	Glutamine synthetase	Glul
0.034776	0.715257	Q8R1Q8	Cytoplasmic dynein 1 light intermediate chain 1	Dync1li1
0.0388857	2.49969	P17427	AP-2 complex subunit alpha-2	Ap2a2
0.04138	1.27502	Q03265	ATP synthase subunit alpha, mitochondrial	Atp5a1
0.0422328	1.26814	Q9ERD7	Tubulin beta-3 chain	Tubb3
0.046444	0.707746	Q6PDL0	Cytoplasmic dynein 1 light intermediate chain 2	Dync1li2
